# Mature leaves produce a multi-layered wound periderm by integrating phytohormone signaling with ATML1-mediated epidermal specification

**DOI:** 10.1101/2024.09.02.607870

**Authors:** Jung-Min Lee, Woo-Taek Jeon, Minsoo Han, Myung Kwon, Kyungyoon Kim, Sujeong Je, Hoon Jung, Geon Heo, Yasuyo Yamaoka, Yuree Lee

## Abstract

The epidermis of plants forms a protective barrier against various stress, but how breaches in the epidermis are repaired is not well understood. Here, we investigated wound healing in the mature leaves of *Arabidopsis*. We discover a novel type of wound periderm comprising a multi-layered ligno-suberized barrier covered with cuticular wax, which is formed by mesophyll cells that adopt an epidermal fate. Mesophyll cells of protective layer 1 (P1), just beneath the wound, transition into epidermal cells, which seal the wound by depositing cuticle. As P1 undergoes cell death, protective layer 2 (P2), which underlies P1, takes the place of P1 and undergoes ligno-suberization. This multi-layered periderm involves integration of ethylene and jasmonic acid signaling with ATML1, a key transcription factor in epidermal specification, to coordinate cell layer-specific functions. This novel wound periderm also occurs in the leaves of tobacco and *Capsella*, suggesting it is a widespread phenomenon.
