## Supplement table for "Mature leaves produce a multi-layered wound periderm by integrating phytohormone signaling with ATML1-mediated epidermal specification": Lee_et_al-supplement table 1.xlsx

### Sheet: WGCNA modules GO
Supplementary Table 1. GO analysis of WGCNA-clustered modules, related to figure 2 (TMM sum>20; FDR < 0.05 by DAVID)
Module	GO_ID	GO_description	Number in input list	%	Pvalue	Fold Enrichment	FDR	Genes
WM1	GO:0071456	cellular response to hypoxia	81	2.41143	3.70524e-19	2.90984	6.42488e-16	AT5G19230 // AT5G42050 // AGC2-1 // WIP3 // AT2G32210 // PSK4 // AT1G33055 // NAC102 // MKK9 // GDPD2 // BBX29 // CML38 // AT1G32928 // TIL // RTFL12 // SGT1A // S6K2 // CML37 // PER4 // AT3G04640 // AT3G03270 // DMR6 // AT2G44800 // AT4G20860 // AT5G66650 // BPS3 // AT2G36220 // STZ // ERF4 // AT4G32480 // PME1 // PI4K/GAMMA/4 // AT3G24715 // ZAT6 // HSFA2 // RHA2B // AT3G52800 // ZAT7 // CYP707…
WM1	GO:0016192	vesicle-mediated transport	62	1.84579	1.21896e-12	2.63702	8.89924e-10	EXT-like // AT2G39805 // PRA1.E // AT1G12470 // AT1G12390 // AT1G68110 // VPS2.3 // RABA5E // PRA1.B3 // AP19 // RAB18 // VPS45 // GB2 // ARFB1B // VAMP723 // SYP32 // KEU // AT1G09330 // MEMB12 // SYP51 // RABH1a // RABA1g // PRA1.B4 // VPS46.1 // AGD7 // SYP81 // AT2G19790 // VPS46.2 // SNF7.1 // ARF1 // AT3G11130 // RABH1e // VPS60.1 // AT1G80910 // RAB1A // ZIP4 // AT3G08530 // ARF1A1C // SYP…
WM1	GO:0015031	protein transport	88	2.61983	1.53966e-12	2.19803	8.89924e-10	TPR7 // EXT-like // AT3G59500 // AT1G34220 // ARLA1B // AT2G19710 // SEH1H // AT2G18860 // VPS2.3 // RAB18 // AT3G17340 // AT5G50230 // RABG3d // AT2G21190 // GB2 // AT4G32350 // OPT2 // OPT6 // VAMP723 // EXO70E1 // RHA1 // SC3 // ARLA1C // MEMB12 // RABG3A // OPT1 // RABH1a // RABA1g // VPS46.1 // EXO70D3 // G18E // SYP81 // RABG3c // AT2G19790 // SNX2a // VPS46.2 // SNF7.1 // RABH1e // AT1G753…
WM1	GO:0009611	response to wounding	65	1.9351	5.09253e-12	2.49404	2.20761e-09	AGC2-1 // RHD4 // RAP2.4 // TPS04 // AOS // SAG21 // MKK9 // AT1G32920 // PP2-A13 // JAZ3 // SQE3 // JAZ6 // AT4G08170 // TIFY10B // CML38 // CYP94B3 // JAR1 // JAZ12 // WRKY40 // CYP94C1 // OPR3 // EP3 // JAZ7 // CK1 // JAZ8 // STZ // MES5 // AT5G56980 // DGL // JAZ5 // ATMPK8 // ATMAP4K/ALPHA1 // AT5G53750 // AT4G10390 // BAP1 // FBS1 // LTI78 // LOX6 // LOX3 // CYP94B1 // NUDT8 // AT4G24350 //…
WM1	GO:0006886	intracellular protein transport	56	1.66716	2.88712e-10	2.46316	1.00125e-07	AT2G28390 // AT5G42570 // AT1G12470 // SARA1A // ALPHA-SNAP2 // RABA5E // AP19 // LIP1 // AT3G17340 // AT3G17780 // GB1 // VPS45 // ARFB1B // SYP32 // KEU // SYP51 // SYP21 // RABH1a // VPS35B // AT1G04830 // AT2G19790 // ARF1 // AT3G11130 // TNO1 // ARA7 // ZAC // ZIP4 // SYP71 // AT3G08530 // AT3G03160 // ARF1A1C // AT5G46630 // AT5G22780 // SYP132 // AT1G48440 // SEC1B // AT3G20450 // SYP31 //…
WM1	GO:0016310	phosphorylation	222	6.60911	8.69405e-10	1.48608	2.51258e-07	FLS2 // LCBK1 // AT1G61360 // DGK5 // ATSK12 // AT3G47110 // MAPKKK14 // AT2G31010 // AT5G20050 // AT1G61370 // AT3G51990 // NIK2 // MAPKKK5 // FC1 // AT1G17410 // AT3G59350 // AT3G46930 // AT1G10900 // CPK6 // ATMAP4K/ALPHA1 // DGK7 // RSH3 // AT3G53810 // AT1G14390 // AHP3 // AT4G10390 // AT2G43230 // AT2G24130 // CKA3 // CTEXP // AT3G01820 // AT3G25910 // PERK9 // CIPK2 // AT5G44290 // LecRK-I…
WM1	GO:0006355	regulation of DNA-templated transcription	248	7.38315	4.31159e-09	1.42524	1.06804e-06	AT1G06070 // IAA2 // MYB24 // HSFB2A // HAC2 // BBX31 // bZIP3 // WRKY4 // MYB25 // PIL1 // ERF7 // AT2G22760 // NTL9 // DOF6 // FHY3 // AGL93 // MYB115 // AT4G28140 // NF-YB12 // BBX10 // AT5G20170 // NF-YB6 // AT2G31370 // AT3G32090 // RKD5 // AT1G49900 // WRKY11 // SPL4 // PAP1 // BLH1 // AT2G31220 // AT5G14280 // AT2G18969 // AT1G64530 // AT4G29000 // AT5G64220 // RRS1 // FIB // WRKY25 // IAA…
WM1	GO:0072583	clathrin-dependent endocytosis	20	0.595415	5.09054e-09	4.62406	1.10337e-06	AT5G24710 // PIP5K6 // AT4G02650 // AT3G51890 // alpha-ADR // AT5G22780 // AT5G46630 // AT1G68110 // DL1 // AT4G12770 // AT2G01920 // AT5G10410 // AT2G01600 // CLC2 // AT3G11130 // AT1G25240 // AT1G05020 // AT2G25430 // AT1G21660 // AT4G32285
WM1	GO:0006952	defense response	118	3.51295	4.9503e-08	1.64961	9.53757e-06	AT3G26020 // DCP1 // AT2G28590 // PDLP1 // AOS // SAG21 // GONST1 // DGK5 // AT3G21650 // AT5G05190 // WRKY4 // ERF7 // RTM2 // TIFY10B // JAZ12 // AT4G31140 // AT5G20970 // AT5G47550 // TLP1 // AT1G64760 // NIK2 // PFN2 // AT1G23130 // ERF-1 // GSTF6 // JAZ5 // AT5G04020 // DGK7 // RING1 // RTM1 // CYSA // ERF13 // CYS2 // AT5G23950 // ERF9 // AT3G51560 // MC1 // AT1G32860 // DND1 // RCN1 // RRS…
WM1	GO:0009414	response to water deprivation	80	2.38166	6.10825e-08	1.85916	1.05917e-05	ABA1 // P5CS1 // SIP1 // RAP2.4 // AtLEA4-1 // PP2CG1 // SAG21 // WRKY33 // AT2G18340 // AT3G63480 // ERF7 // LEA3 // RDUF1 // TIL // ERD10 // POM1 // ESL1 // RD26 // CML37 // HVA22E // RCD1 // XF1 // AT3G56200 // LTI65 // PUB23 // ERD7 // MYBR1 // AT4G28460 // NF-YB6 // YUC7 // STZ // BIN2 // HB6 // AT3G46930 // GSTF6 // AT3G11130 // LEA4-5 // AT1G07660 // CYSA // AT3G13437 // ERD14 // AT1G22882…
WM1	GO:0006970	response to osmotic stress	44	1.30991	2.16414e-07	2.30665	3.41147e-05	ABA1 // MEE31 // PK1 // AT5G41580 // RAP2.4 // AT1G59860 // MAPKKK17 // AtLEA4-1 // AT5G51740 // LTI78 // FBS1 // AT3G24860 // AT5G17850 // WRKY33 // BPM4 // WRKY25 // AT3G63480 // MAMI // SWEET16 // HKL1 // SAP5 // EDL3 // RCF3 // SRO1 // BPM1 // RCD1 // AT3G56200 // MSL3 // TTL4 // SNRK2.4 // bZIP1 // ABR1 // AT4G28300 // MPK6 // TTL3 // AT5G38710 // AT3G46930 // HB-12 // LEA4-5 // AT3G46110 //…
WM1	GO:0009737	response to abscisic acid	88	2.61983	5.52721e-07	1.7138	7.98681e-05	AT5G49600 // GLR1.1 // P5CS1 // RGL3 // PP2CG1 // SAG21 // ABCG25 // SPHK1 // RD20 // SKOR // AT3G57480 // GRP23 // AT3G63480 // ERF7 // RDUF1 // ABI1 // ERD10 // HFR1 // ASG1 // SKIP // ESL1 // AT5G52050 // ATE1 // TMAC2 // DWA3 // RD26 // HVA22E // AT3G56200 // LTI65 // ERD7 // E12A11 // ABR1 // MYBR1 // NDL3 // MPK6 // STZ // ERF4 // MPK11 // AT3G46930 // FER2 // NDL2 // AT4G17260 // ERD14 // …
WM1	GO:0009738	abscisic acid-activated signaling pathway	54	1.60762	2.49213e-06	1.94765	0.000332412	GLR1.1 // MEE31 // ABCG25 // PYL4 // AT1G73580 // RDUF1 // ABI1 // GB1 // HFR1 // ATBETAFRUCT4 // CPK32 // LTI65 // E12A11 // ABR1 // MYBR1 // NF-YB6 // CDPK6 // SIP4 // MPK6 // HB6 // CPK6 // ABCG31 // PLDALPHA1 // RHA2B // PP2CA // MAPKKK17 // RCN1 // PP2A-2 // AFP1 // AIB // PYL5 // AT1G20110 // IBR5 // AT2G28400 // EDL3 // ABCG30 // PUB18 // ABO3 // DOG1 // PYL7 // AT1G63490 // MYB96 // MKK5 …
WM1	GO:0009873	ethylene-activated signaling pathway	45	1.33968	3.1727e-06	2.08083	0.000392962	RAP2.9 // AT1G12890 // ERF2 // RAP2.4 // ERF9 // RAV1 // EDF3 // RCN1 // AT1G71520 // MKK9 // AT5G65130 // AT5G67010 // RAP2.12 // AT3G60490 // ERF7 // ERF3 // ERF53 // TEM1 // AT1G22810 // POM1 // EBF1 // XCT // AT5G21960 // RCD1 // AT4G32800 // AT2G33710 // AT4G28140 // AT1G64380 // ABR1 // EIN3 // ERF5 // HK5 // SKP1 // AT2G20350 // ERF-1 // ERF4 // AT1G51120 // AT1G71450 // ESE2 // AT2G44940 …
WM1	GO:0016567	protein ubiquitination	121	3.60226	8.56278e-06	1.48442	0.000989857	SLY1 // RHF2A // UBC33 // NFXL1 // UBC10 // AT1G11540 // ATSK12 // AT2G34990 // AT1G24330 // AT5G07640 // AT2G45920 // PP2-B1 // AT5G66050 // AT1G12760 // AT1G19310 // AT5G17600 // UBQ14 // LRB3 // AT3G62240 // BIN2 // AT3G08570 // RING1 // AT5G42940 // AT1G20940 // AT3G48030 // RHA2B // AT4G10150 // FIP2 // NHL8 // AT5G62560 // AT1G68180 // RHA3B // AT5G60820 // CHIP // AT2G44410 // EBF1 // AT4G…
WM1	GO:0009753	response to jasmonic acid	39	1.16106	1.01576e-05	2.11843	0.00110083	SK18 // MDHAR // SBT4.12 // MYB24 // TPS04 // AOS // FBS1 // MYB21 // AT5G36925 // ESP // LOX3 // WRKY4 // ATSK12 // SQE3 // JAZ6 // ATAF2 // FAMT // TIFY10B // JAZ10 // JAR1 // AT2G28400 // MYB3R-3 // SK11 // JAZ7 // AT3G51450 // AT4G20860 // CYT1 // MYBR1 // NDL3 // TIFY7 // SKP1 // LARP1c // JAZ1 // AT5G56980 // BIN2 // ILL6 // JAZ5 // ATMPK8 // NDL2
WM1	GO:0006888	endoplasmic reticulum to Golgi vesicle-mediated transport	28	0.833581	1.46837e-05	2.4512	0.00149774	AT5G42570 // AT3G03160 // AT3G59500 // GC4 // SARA1A // AT1G48440 // AT3G20450 // SYP31 // AT3G17780 // AT2G21190 // AT2G37975 // AT2G36300 // AT3G22290 // SEC22 // SYP32 // RABB1C // MEMB12 // AT1G30630 // ATSLY1 // AT5G02280 // ATBET12 // MAG2 // AT4G31490 // ERD2 // STL2P // ATYKT62 // AT4G30260 // AT1G05785
WM1	GO:0007034	vacuolar transport	13	0.38702	4.26169e-05	3.90733	0.00410188	RHA1 // VPS2.1 // AT1G09330 // HAP13 // VPS20.2 // SYP43 // VPS46.1 // SYP42 // VPS2.3 // VPS46.2 // SNF7.1 // TNO1 // VPS60.1
WM1	GO:2000022	regulation of jasmonic acid mediated signaling pathway	16	0.476332	4.49456e-05	3.27888	0.00410188	JAZ7 // MYBR1 // JAZ8 // TIFY7 // AT3G11180 // JAZ3 // LecRK-I.9 // JAZ1 // JAZ6 // WRKY46 // JAZ5 // TIFY10B // JAZ10 // WRKY11 // JAZ12 // AT5G05600
WM1	GO:0045489	pectin biosynthetic process	15	0.446561	5.76315e-05	3.38134	0.00499665	GAUT13 // GATL10 // QUA1 // GAUT9 // GAUT14 // GATL2 // QUA3 // GAUT10 // GAUT15 // LGT9 // GAUT1 // GAUT2 // LGT8 // AT4G30260 // AT5G06700
WM1	GO:0045893	positive regulation of DNA-templated transcription	57	1.69693	0.000103403	1.68513	0.00853812	NF-YC2 // AT3G03460 // PRHA // ERF2 // VIP5 // WRKY48 // MKK9 // NFXL2 // AT5G28300 // NAC2 // OBP1 // MYB65 // SKIP // BME3 // MAPKKK14 // NAC073 // RD26 // BZIP25 // AT5G18450 // FHY3 // HEC1 // MYB115 // bZIP1 // NF-YB6 // ERF5 // ERF-1 // HB6 // AT1G75490 // SPL14 // HSFA2 // bZIP7 // AT1G61660 // MYB97 // E2F1 // SIGE // AT5G64220 // HB20 // ATAF2 // ERF53 // CCA1 // NTM1 // MYB82 // MYB96 /…
WM1	GO:0009555	pollen development	52	1.54808	0.000145059	1.71124	0.0114333	GAUT13 // EXT-like // P5CS1 // GSL8 // GAUT14 // AT1G34220 // SARA1A // GSL05 // MYB25 // AT3G63480 // BBX29 // AGL66 // CYP94B3 // NMT1 // AT5G41170 // AT4G10955 // AT3G57370 // MPK6 // IPK2BETA // TLP7 // AT3G53810 // GSL10 // ATSUV3 // AT1G05960 // AT1G21630 // PGSIP6 // AT2G31220 // TPLATE // RGP2 // LOX3 // AGL65 // SPP // SPT1 // RAB1C // AT5G24710 // XPO1A // HVA22D // SEC22 // AT1G15330 /…
WM1	GO:0009695	jasmonic acid biosynthetic process	12	0.357249	0.000156755	3.73114	0.011818	AT1G70480 // DGL // AOC2 // AOC1 // LOX4 // AOC3 // AOS // DAD1 // LOX6 // LOX3 // OPR3 // AT5G63380
WM1	GO:1900150	regulation of defense response to fungus	14	0.416791	0.000185926	3.23684	0.0129427	SGT1A // SAG21 // MAPKKK5 // MYBR1 // AT5G18610 // AT5G05190 // SYP43 // IOS1 // WRKY4 // SYP42 // AT3G11180 // MAP3KA // AT5G05600 // RCF3
WM1	GO:0006900	vesicle budding from membrane	11	0.327478	0.000186602	3.96744	0.0129427	AT2G01920 // AT5G10410 // AT4G02650 // SNF7.1 // AT1G25240 // AT1G05020 // AT2G25430 // VPS20.2 // AT1G68110 // VPS60.1 // AT4G32285
WM1	GO:0006979	response to oxidative stress	56	1.66716	0.000209281	1.65015	0.0139574	P5CS1 // MSRB6 // AGC2-1 // SIP1 // GPX1 // SAG21 // AT5G19875 // AT3G07700 // AT2G41480 // GPX4 // AT2G22080 // LRR/XI-23 // GPX5 // PER4 // PRXCA // RCD1 // FC1 // MPK6 // STZ // AT3G46930 // GSTF6 // FER2 // AT1G50290 // PSD2 // GPX7 // TRX5 // CYSA // AT1G72060 // AT4G37530 // ZAT7 // GATL10 // PCR2 // AT5G51740 // AT4G12000 // NUDT7 // RHL41 // AT4G20830 // GSTU5 // APX3 // BCB // SRO1 // NU…
WM1	GO:0009651	response to salt stress	73	2.17327	0.000240542	1.53078	0.0154481	P5CS1 // RAP2.4 // PP2CG1 // NFXL1 // RD20 // MKK9 // WRKY33 // WRKY4 // AT3G57480 // ATSAC1B // LEA3 // NFXL2 // AT5G05100 // SAT32 // HKL1 // AT4G35985 // ABCC5 // ASG1 // POM1 // COB // SKIP // ESL1 // TMAC2 // DWA3 // S6K2 // BGLU33 // CPK32 // RCD1 // LTI65 // SNRK2.4 // ERD7 // CYT1 // bZIP1 // MYBR1 // CDPK6 // MPK6 // STZ // AT3G46930 // PI4K/GAMMA/4 // TNO1 // ATMAP4K/ALPHA1 // ATSUV3 //…
WM1	GO:0009409	response to cold	66	1.96487	0.000255876	1.5661	0.015846	EMB2770 // LHCA3 // RAP2.4 // AOC2 // LHCA1 // ATRZ-1A // MTO3 // SAG21 // AT5G36925 // ABCG25 // RD20 // WRKY33 // AT3G63480 // BBX29 // SWEET16 // ABI1 // HKL1 // AT4G35985 // TIL // ERD10 // S6K2 // HVA22E // AOX1A // AT3G56200 // LTI65 // ERD7 // NDL3 // ERF5 // CSLD2 // MPK6 // STZ // FAD7 // LHCA2 // LEA4-5 // NDL2 // CYSA // SHM1 // BT5 // ERD14 // PAP1 // AT1G22882 // BAP1 // PP2CA // PK1…
WM1	GO:0048268	clathrin coat assembly	9	0.267937	0.000353912	4.50846	0.0211615	AT2G01920 // AT5G10410 // AT4G02650 // AT2G01600 // AT1G25240 // AT1G05020 // AT2G25430 // AT1G68110 // AT4G32285
WM1	GO:0009620	response to fungus	26	0.77404	0.000540585	2.07469	0.0312458	AOS // SAG21 // AT5G36925 // RD20 // LOX3 // MKK9 // AT5G05190 // GSL05 // ATAF2 // SPL13A // SPL13B // AT1G22810 // OPR3 // PR5K // DMR6 // AT3G51450 // AOC3 // IOS1 // AT2G30020 // MPK6 // AT1G76600 // AT1G21010 // TLP7 // AT5G12340 // MYB108 // MO1
WM1	GO:0006906	vesicle fusion	13	0.38702	0.000744742	3.00564	0.0416575	SYP32 // SYP71 // MEMB12 // SYP132 // SYP51 // SYP21 // SYP61 // SYP43 // AT1G16225 // SYP42 // SYP31 // TNO1 // ATYKT62
WM1	GO:0009617	response to bacterium	29	0.863352	0.000778714	1.93697	0.0421966	WRKY48 // TPS04 // FBS1 // ACBP3 // NodGS // ASB1 // HDS // AT1G29640 // AT2G28400 // CYP82G1 // BCS1 // EP3 // ATBETAFRUCT4 // DMR6 // TLP1 // VDAC2 // bZIP1 // BTI1 // AT5G57890 // AT5G56980 // WRKY46 // CNGC10 // AT1G19020 // FRO2 // LOX4 // AT3G10260 // WRKY11 // RING1 // AP4.3A
WM1	GO:0009751	response to salicylic acid	28	0.833581	0.000936225	1.94211	0.0491944	FBS1 // AT5G36925 // GRX480 // RD20 // WRKY4 // GRP23 // ATAF2 // FAMT // AT2G45820 // OBP1 // WRKY40 // AT2G28400 // MYB3R-3 // NLA // AT5G24430 // DMR6 // AT3G51450 // WRKY30 // MYBR1 // UBQ10 // IRE1A // BT1 // LARP1c // WRKY46 // MYB3R-5 // BT5 // BAP1 // AT5G56140
WM1	GO:0048278	vesicle docking	10	0.297708	0.000969831	3.60677	0.0494614	SYP32 // SYP71 // SYP31 // SYP132 // SYP51 // SYP21 // SYP61 // SYP43 // AT1G16225 // SYP42
WM2	GO:0006364	rRNA processing	46	1.7795	1.78027e-15	3.83824	3.03715e-12	AT1G15420 // YAO // PWP2 // IMP4 // AT3G27970 // AT4G02400 // AT3G01160 // AT3G22660 // AT5G15750 // STRS1 // AT1G30240 // AT1G18850 // RRP41 // AT5G66540 // AT5G54910 // AT5G35910 // AT4G04680 // FZF // GAF1 // AT2G19380 // AAK6 // PPAN // AT5G38720 // AT2G01640 // AT2G40430 // AT3G07170 // RID2 // AT5G20600 // MEE49 // AT5G14050 // AT3G15080 // AT5G48240 // TOZ // AT5G63120 // AT1G31660 // AT3G…
WM2	GO:0000154	rRNA modification	27	1.04449	2.7392e-12	4.97064	2.33654e-09	AT2G35742 // AT2G35387 // AT2G35744 // AT2G20722 // AT2G20721 // AT1G32385 // AT2G20723 // AT2G35384 // AT1G74456 // AT2G05765 // AT1G75166 // AT1G03935 // AT1G74453 // AT4G39361 // AT1G75163 // AT4G39363 // AT4G39364 // AT4G39366 // AT3G27865 // AT3G47348 // AT1G03502 // AT3G47347 // AT1G03506 // AT3G21805 // AT2G43138 // AT3G47342 // AT2G43137
WM2	GO:0000470	maturation of LSU-rRNA	14	0.541586	6.98709e-09	7.05975	3.97333e-06	eIF6A // AT4G22380 // MEE49 // eIF6B // AT5G20160 // AT1G06380 // AT5G48240 // OLI2 // AT3G58660 // AT3G23620 // AT5G08180 // AT5G06360 // AT5G12220 // AT2G42650
WM2	GO:0009651	response to salt stress	69	2.66925	7.39672e-07	1.8611	0.00031547	ERD9 // PGN // BAG4 // AT3G27550 // RLP30 // HDA6 // AT3G28600 // ABCG11 // ANNAT4 // ARCK1 // AT2G18193 // FUS6 // ALDH7B4 // SOT12 // HSP17.6A // MYB12 // PLC1 // HKL3 // ATSRL1 // AT1G56060 // AT1G62660 // ETR1 // AT1G71730 // ABCG12 // ANNAT3 // RAP2.6 // J3 // Rap2.6L // AT1G22885 // AT2G29500 // CEP3 // COR15A // RD22 // PHT3 // MYB15 // PHB3 // MSS1 // GR-RBP6 // NHX1 // ATCES1 // BGLU25 /…
WM2	GO:0009408	response to heat	41	1.58607	1.67615e-06	2.25367	0.000571901	AT1G11660 // ATERDJ3A // ROF1 // BOB1 // HSP60 // MTHSC70-2 // ANNAT4 // HSP81-3 // AT5G36920 // AT5G10010 // ATJ1 // Hsp70-2 // HSP101 // HSP17.6A // Fes1A // HKL3 // HSP81-2 // EMB1075 // ZF14 // cpHsc70-2 // CPN10 // HSP90.1 // GolS1 // ETR1 // NF-YB1 // TFIIS // HSFA1D // ABA3 // CRL1 // ANNAT3 // ATHSP22.0 // J3 // HSP91 // AT1G53540 // HSP70 // HSP17.6II // HSP17.4 // AT2G29500 // BAG6 // A…
WM2	GO:0001732	formation of cytoplasmic translation initiation complex	12	0.464217	4.32229e-06	5.353	0.00122897	EIF3A // AT5G44320 // AT1G77840 // EIF3G2 // EIF3C // EIF2/BETA // AT4G20980 // EIF3E // AT3G02200 // AT1G66070 // EIF2 // EIF3G1
WM2	GO:0006357	regulation of transcription by RNA polymerase II	36	1.39265	5.22624e-06	2.29414	0.00127371	AT2G34210 // ADA2A // ALY1 // AT5G67630 // HDA6 // MED31 // CHR17 // E2F3 // CHR5 // AT5G04670 // AT1G26470 // ATE2F2 // EML3 // AT5G03220 // AT1G72390 // AT5G19480 // TFIIIA // AT1G79020 // DRL1 // AT4G25410 // AT2G14850 // CYCH // NF-YB1 // AT5G45190 // LFR // emb2444 // HSFA1D // AT-HSFA5 // RBR1 // AT5G59950 // CYCT1 // AT3G43240 // AT1G77570 // AT4G32620 // AT2G22370 // AT3G09180
WM2	GO:0051028	mRNA transport	15	0.580271	6.21747e-06	4.1422	0.00132588	AT2G30050 // AT2G30060 // NSF // AT4G30840 // SIRANBP // AT1G10390 // UPF3 // PYM // AT4G11790 // Y14 // AT3G16310 // AT4G37130 // EIF4A-III // AT1G52380 // EMB2766
WM2	GO:0015031	protein transport	57	2.20503	1.2158e-05	1.83129	0.00230461	AT4G27840 // AT1G13160 // AT1G32880 // RABA1d // AT5G11980 // AT3G20430 // EXO70G1 // Toc90 // AMSH3 // VPS54 // AT2G34840 // AT3G08960 // ATG8H // TIM13 // AT5G16990 // AT1G30890 // CDC48C // PTR1 // SFH3 // AT4G37130 // AT2G18180 // EXO70H2 // AT1G47920 // ATZW10 // AT3G53930 // VAMP721 // AT3G55600 // VSR1 // SIRANBP // AT5G16300 // AT2G18840 // AT3G59290 // Tic20-II // AT5G53480 // NMD3 // RA…
WM2	GO:0006457	protein folding	31	1.19923	1.41363e-05	2.36541	0.00235393	AT1G11040 // BOB1 // MTHSC70-2 // ROC2 // AT3G08910 // HSP81-3 // AT3G12050 // MGE1 // ATJ1 // Hsp70-2 // HSP17.6A // AT3G55920 // HSP81-2 // cpHsc70-2 // CPN10 // AIP3 // PFD3 // HSP90.1 // ATHSP22.0 // Hsp81.4 // J3 // AT1G53540 // HSP70 // HSP17.6II // HSP17.4 // PDIL5-1 // ZR3 // AT2G29500 // BAG6 // AT1G07400 // HSC70-1
WM2	GO:0042273	ribosomal large subunit biogenesis	12	0.464217	1.51777e-05	4.79924	0.00235393	FZF // AT2G20450 // AT5G05210 // AT1G29320 // AT5G67510 // AT1G13160 // AT3G22660 // AT4G31520 // AT4G15770 // AT2G44860 // AT2G18220 // AT2G37990
WM2	GO:0009737	response to abscisic acid	68	2.63056	1.88001e-05	1.7034	0.00267274	GTG1 // PGN // BDG1 // AT3G27550 // COR413IM1 // CORI3 // HDA6 // PRN // RSH2 // ABCG11 // ANNAT4 // HSI2 // ARCK1 // SAUR9 // AT3G15040 // ALDH7B4 // LTI30 // LECRKA4.1 // PLC1 // AT4G38410 // OZS1 // AT1G62660 // ETR1 // AT5G63460 // CRL1 // ABCG12 // AT1G53903 // RAP2.6 // Rap2.6L // COR15A // AT2G38610 // RD22 // GRP23 // MSS1 // KIN2 // ath-MIR159a // PHS1 // ECT4 // ATCES1 // MYB102 // AMY1…
WM2	GO:0000460	maturation of 5.8S rRNA	8	0.309478	3.76119e-05	7.13733	0.00493584	AT5G06360 // eIF6A // MEE49 // eIF6B // AT5G12220 // AT2G40430 // AT5G48240 // RRP4
WM2	GO:0000462	maturation of SSU-rRNA from tricistronic rRNA transcript (SSU-rRNA, 5.8S rRNA, LSU-rRNA)	11	0.425532	4.73693e-05	4.72518	0.00577229	AT1G12650 // AT1G15420 // FAS4 // PWP2 // NOF1 // AT2G01640 // AT5G27990 // AT2G44820 // AT3G22510 // AT2G09990 // AT5G59240
WM2	GO:0010025	wax biosynthetic process	11	0.425532	0.000132675	4.25266	0.0150895	KCS1 // CER2 // CPL2 // AT3G49210 // KCS6 // CER3 // AT5G02890 // CER10 // AT1G21540 // ATCES1 // ABCG12
WM2	GO:0030490	maturation of SSU-rRNA	8	0.309478	0.000198786	5.79908	0.0211956	AT4G22380 // AT1G69070 // AT3G09720 // AT5G20160 // AT3G21540 // AT5G10070 // AT2G24990 // AT5G41190
WM2	GO:0048366	leaf development	28	1.08317	0.000237894	2.1365	0.0238734	DOT2 // PCN // PARVUS // NHX1 // AT1G27640 // CDKC2 // AT4G35080 // AT5G06110 // CDKC // MSI1 // HSP81-2 // CRF4 // DRL1 // GF14/PHI // AT3G08640 // UCH2 // AT5G45190 // LFR // ath-MIR160a // TCP10 // CUL1 // PRF1 // RBR1 // CYCT1 // ROT3 // AT1G08410 // AT3G11450 // CRF3
WM2	GO:0009414	response to water deprivation	55	2.12766	0.000316973	1.64407	0.030042	AT3G05640 // AT3G27550 // GSTF10 // ANNAT4 // ARCK1 // CYSB // CDKC2 // ZFHD1 // LTI30 // AT3G53600 // PLC1 // HKL3 // AT4G38410 // PIP1 // AT1G62660 // NF-YB1 // AT5G63460 // CRL1 // ANNAT3 // CYP79B2 // RAP2.6 // ACS2 // Rap2.6L // AT1G22885 // AT4G36600 // DRIP1 // COR15A // MYB15 // MSS1 // KIN2 // PHS1 // AKR4C8 // ERF71 // PIP2B // MAPKKK20 // NTT1 // HSP81-2 // CIPK23 // AT3G49210 // CYCH …
WM2	GO:0006888	endoplasmic reticulum to Golgi vesicle-mediated transport	21	0.812379	0.000451036	2.36467	0.0404983	AT2G03290 // AT2G34840 // AT1G62020 // AT3G49420 // AT3G52760 // AT1G30890 // AT1G57620 // AT1G19970 // AT2G18840 // AT3G54085 // PHF1 // AT1G11905 // YKT61 // AT1G51160 // AT2G21390 // AT1G52360 // ATZW10 // AT5G01430 // RHD3 // AT5G17190 // AT5G58030
WM3	GO:0006412	translation	200	11.9976	9.64803e-55	3.39053	1.19636e-51	AT3G23390 // AT1G57660 // AT2G40510 // AT5G07090 // AT5G66860 // AT5G61170 // AT2G43460 // AT3G12370 // AT2G41840 // PGY1 // AT5G02870 // AT3G58700 // AT1G09690 // RPS14 // AT1G64880 // AT3G07110 // AT5G48760 // AT1G08360 // AT5G20290 // AT5G64670 // AT3G06700 // emb2171 // EMB2296 // AT5G39900 // AT5G03850 // RPS19 // RPS13A // AT4G33865 // AT3G16080 // AT5G56710 // AT3G10090 // AT4G37660 // AT5…
WM3	GO:0002181	cytoplasmic translation	34	2.03959	1.07996e-27	10.897	6.69574e-25	AT2G37600 // STV1 // AT5G47700 // AT3G05560 // AT3G53740 // AT3G09200 // AT5G27770 // AT5G56710 // AT4G26230 // AT1G27400 // AT4G16720 // P40 // AT5G02450 // AT2G40010 // AT1G74050 // AT4G39520 // AT1G07070 // RPL24A // AT1G33120 // AT4G17390 // PGY2 // AT3G55750 // AT1G18540 // AT1G67430 // AT3G06700 // AT3G49910 // AT2G19740 // EMB2296 // AT1G01100 // AT4G10450 // AT3G11250 // AT1G41880 // AT4G…
WM3	GO:0006364	rRNA processing	38	2.27954	3.96404e-15	4.6438	1.63847e-12	AT4G04940 // AT3G11964 // AT5G14580 // MTR4 // AT4G18905 // AT1G29250 // MEE21 // AT5G06350 // NUC-L2 // AT1G26530 // RH36 // AT1G25260 // AT5G11240 // AT3G15460 // NUC-L1 // AT1G06560 // AT2G25870 // AT5G43720 // FIB1 // AT2G46230 // ATG2 // FIB2 // AT3G02560 // RH20 // AT5G16130 // La1 // RRP41L // AT1G52930 // AT2G19385 // AT4G35370 // AT5G60990 // AT3G46210 // AT1G51380 // AT5G08600 // AT1G48…
WM3	GO:0000028	ribosomal small subunit assembly	18	1.07978	5.68796e-12	8.26372	1.76327e-09	AT3G52580 // RPS19 // AT5G47930 // RPS15 // AT2G36160 // AT5G15520 // AT1G30960 // RPS28 // AT5G61170 // AT3G10090 // AT5G09510 // P40 // RPS5B // RS27A // AT5G03850 // AT3G02080 // RPS5A // AT3G11510
WM3	GO:0042254	ribosome biogenesis	19	1.13977	1.90181e-10	6.45489	4.71648e-08	AT3G09200 // La1 // AT2G40700 // AT5G27120 // LARP1a // AT2G19540 // AT3G28900 // ATARCA // AT2G47610 // AT3G11250 // AT1G26880 // AT4G12600 // AT3G62870 // RPL34 // AT3G05060 // NUC-L1 // AT4G30150 // NAF1 // AT2G40010
WM3	GO:0000462	maturation of SSU-rRNA from tricistronic rRNA transcript (SSU-rRNA, 5.8S rRNA, LSU-rRNA)	14	0.839832	8.83799e-10	8.80784	1.82652e-07	AT3G04230 // AT3G06530 // EDA7 // AT4G28450 // AT5G20290 // AT4G28200 // AT5G61330 // AT1G42440 // AT5G43720 // AT1G06720 // AT3G10530 // EMB2777 // AT5G18380 // AT1G07840
WM3	GO:0006457	protein folding	31	1.85963	4.21264e-09	3.46436	7.46239e-07	PDF2 // QSOX1 // SHD // AT2G36130 // EMB1241 // CNX1 // AT3G03960 // AT3G02530 // AT1G23100 // BIP1 // TCP-1 // ROC5 // AT1G24510 // PFD1 // AT5G20890 // PDIL1-3 // BIP2 // CRT1b // Hsp89.1 // CRT1a // ATERDJ3B // AR192 // AT3G18190 // PBP1 // AT1G26660 // PDIL1-2 // mtHsc70-1 // UNE5 // AT3G11830 // AT3G17830 // PDIL1-1
WM3	GO:0009793	embryo development ending in seed dormancy	60	3.59928	1.24999e-07	2.08851	1.93748e-05	GlcNAc1pUT1 // HCC1 // AT1G55040 // UBQ1 // Cpn60alpha2 // DDB1B // MGP3 // FAC19 // TWN2 // NOV // RP1 // MAGO // SPP // MEE5 // MEE67 // emb2386 // EMB2107 // SCY2 // emb1644 // La1 // AT2G34480 // emb2171 // EMB2296 // HOG1 // MEE66 // UNE5 // SURF1 // PDIL1-1 // MEE4 // RUS6 // emb1381 // POD1 // MEE32 // EMB1241 // AT2G15690 // MEE21 // PPT1 // TIM50 // DCAF1 // MEE69 // AT5G13780 // TIM9 //…
WM3	GO:0000463	maturation of LSU-rRNA from tricistronic rRNA transcript (SSU-rRNA, 5.8S rRNA, LSU-rRNA)	10	0.59988	2.03397e-06	7.72116	0.000280236	AT2G44120 // AT5G65900 // AT3G09500 // AT2G39390 // AT3G13580 // AT5G15550 // AT2G01250 // AT3G18600 // EMB2788 // AT5G02610
WM3	GO:0034976	response to endoplasmic reticulum stress	11	0.659868	1.27878e-05	5.66218	0.00158569	PDIL1-3 // BIP2 // AT5G11340 // CRT1b // CRT1a // PDIL1-2 // SHD // PDIL2-3 // UNE5 // PDIL2-2 // PDIL1-1
WM3	GO:0001510	RNA methylation	9	0.539892	2.13848e-05	6.94904	0.00220976	AT5G13830 // FIB2 // AT4G17610 // AT4G15520 // AT4G26600 // AT1G54650 // AT1G06560 // FIB1 // AT5G26180
WM3	GO:0000387	spliceosomal snRNP assembly	9	0.539892	2.13848e-05	6.94904	0.00220976	AT1G13030 // emb1644 // AT1G20580 // SNRNP-G // AT1G15470 // AT3G62840 // RUXF // AT5G62290 // AT4G03120
WM3	GO:0042273	ribosomal large subunit biogenesis	10	0.59988	2.81471e-05	5.85743	0.0026848	RBL // AT1G07070 // AT1G25260 // AT4G27090 // AT3G55750 // AT5G40530 // AT1G41880 // AT3G49910 // AT1G02870 // AT1G50920
WM3	GO:0017148	negative regulation of translation	9	0.539892	6.17268e-05	6.11516	0.00546723	AT3G01790 // AT3G07110 // AT5G48760 // AT3G61240 // AT5G12980 // AT1G67620 // PHYA // AT4G13170 // AT3G24830
WM3	GO:0071028	nuclear mRNA surveillance	6	0.359928	7.22067e-05	11.3244	0.00596909	NUC-L2 // AT3G07750 // AT3G46210 // RRP41L // CER7 // AT1G60080
WM3	GO:0007005	mitochondrion organization	12	0.719856	8.43154e-05	4.24664	0.00616926	PHB1 // AT5G13610 // PHB6 // AT3G03060 // LON1 // AT2G19080 // TIM9 // PHB4 // AT5G16930 // AT2G18330 // PHB2 // TIM10
WM3	GO:0001732	formation of cytoplasmic translation initiation complex	9	0.539892	8.45786e-05	5.87996	0.00616926	AT5G25754 // EIF3K // AT5G37475 // TIF3B1 // TRIP-1 // TIF3H1 // EIF3B-2 // AT5G15610 // AT5G25757
WM3	GO:0030150	protein import into mitochondrial matrix	9	0.539892	0.000151434	5.45996	0.0104321	AT3G09700 // TIM50 // TIM44-2 // TOM7-2 // TOM40 // TIM23-3 // AT5G41685 // AT1G50400 // AR192
WM3	GO:0006397	mRNA processing	27	1.61968	0.000186285	2.23725	0.0121576	AT5G14580 // PDF2 // AT1G32580 // GR-RBP3 // ATRBP45C // LSM1B // MORF6 // THO1 // RIP1 // AT3G61240 // AT2G40650 // PABN1 // SEN1 // MAGO // AT4G38890 // PFD1 // AT1G26370 // MORF1 // RBP47C // RBP45A // PEP // AT5G54580 // HUA1 // CPSF73-II // MOS4 // RBP47A // MSF19.3
WM3	GO:0030490	maturation of SSU-rRNA	7	0.419916	0.00019681	7.43161	0.0122022	AT3G10090 // AT3G51270 // AT4G12600 // LSM6B // AT5G37350 // AT5G03850 // RPS28
WM3	GO:0006396	RNA processing	13	0.779844	0.00022821	3.56169	0.0134753	AT1G13030 // AT4G26600 // La1 // CER7 // AT3G21300 // PEP // AT1G60080 // AT4G15520 // AT5G30495 // AT1G54770 // AT5G38890 // AT2G28450 // HYL1
WM3	GO:0000470	maturation of LSU-rRNA	8	0.479904	0.000255518	5.90836	0.0144019	AT2G47610 // AT4G26600 // AT1G23280 // AT1G08360 // AT4G12600 // AT5G22440 // AT3G62870 // PGY1
WM3	GO:0002182	cytoplasmic translational elongation	5	0.29994	0.000361553	12.1332	0.0193926	AT5G40040 // AT2G27720 // AT2G27710 // AT3G44590 // AT3G28500
WM3	GO:0009955	adaxial/abaxial pattern specification	6	0.359928	0.00039098	8.49327	0.0193926	STV1 // RPL5B // PGY2 // PGY1 // AT2G19730 // ATL5
WM3	GO:0034475	U4 snRNA 3'-end processing	6	0.359928	0.00039098	8.49327	0.0193926	AT3G07750 // AT2G25355 // AT3G46210 // RRP41L // CER7 // AT1G60080
WM3	GO:0010197	polar nucleus fusion	9	0.539892	0.000645476	4.49644	0.0307842	BIP2 // CPSF73-II // NFD6 // BIP1 // NFD1 // WDR55 // NFD5 // NOP10 // SYCO/ARATH
WM3	GO:0045039	protein insertion into mitochondrial inner membrane	6	0.359928	0.000895115	7.27995	0.0411042	AT5G55510 // AT3G25120 // AT1G18320 // MEE67 // TIM10 // OXA1
WM3	GO:0000398	mRNA splicing via spliceosome	23	1.37972	0.000928158	2.1705	0.0411042	LSM8 // AT3G07860 // U2Aprime // emb1644 // LSM6B // smB // AT5G62290 // AT3G23325 // SR45 // AT3G16650 // UAP56b // AT3G61360 // AT1G20580 // SCL30A // SNRNP-G // AT4G12600 // AT2G40650 // RUXF // AT5G44500 // MEE5 // LSM2 // MAC3A // AT2G43770
WM4	GO:0010345	suberin biosynthetic process	10	1.85529	1.88967e-10	23.0803	8.23895e-08	CYP86A1 // RWP1 // FAR4 // ABCG20 // FAR5 // GPAT5 // MYB92 // ABCG6 // ABCG2 // CYP86B1
WM4	GO:0006633	fatty acid biosynthetic process	12	2.22635	4.49177e-06	6.09827	0.000979206	LACS2 // FTM1 // KAS/III // FaTA // ACP1 // AT5G16240 // AT1G24360 // ACLB-2 // KASI // ACP2 // KCS17 // ACLA-2
WM4	GO:0071555	cell wall organization	17	3.15399	0.000182695	3.02789	0.0265517	AT2G03280 // QRT3 // AT4G24140 // RGP4 // AT1G09880 // NAC075 // MYB52 // GH9B1 // CYP86B1 // CEL3 // AT4G38030 // MYB54 // AT2G22620 // AT3G42180 // GH9B17 // F8H // GH9C3
WM4	GO:0046274	lignin catabolic process	5	0.927644	0.000259927	15.3868	0.028332	LAC13 // PAL1 // LAC16 // LAC3 // LAC5
WM4	GO:0016042	lipid catabolic process	12	2.22635	0.000486269	3.65226	0.0424027	AT3G14360 // PLP8 // AT3G09930 // AT1G74460 // EXL6 // AT2G23540 // AT3G61680 // AT3G50400 // AT5G37690 // FAAH // AT2G30220 // AT4G26790
WM5	GO:0090698	post-embryonic plant morphogenesis	7	0.405327	5.42786e-06	12.4275	0.00678482	LSH4 // LSH9 // LSH5 // LSH10 // LSH3 // LSH6 // LSH7
WM5	GO:0006914	autophagy	12	0.694847	1.13816e-05	5.19615	0.0071135	ATG13 // ATG8B // ATG8F // AT5G66930 // ATG12A // ATG18G // ATI2 // ATG8D // AT3G61960 // ATG8E // ATG8G // ATG10
WM5	GO:0009299	mRNA transcription	7	0.405327	3.82931e-05	9.55959	0.0159555	LSH4 // LSH9 // LSH5 // LSH10 // LSH3 // LSH6 // LSH7
WM5	GO:2000652	regulation of secondary cell wall biogenesis	9	0.521135	8.36443e-05	5.91784	0.0261388	IQD14 // OFP4 // MYB20 // NAC010 // MYB69 // IQD13 // MYB43 // MYB42 // MYB85
