## Supplement table for "Mature leaves produce a multi-layered wound periderm by integrating phytohormone signaling with ATML1-mediated epidermal specification": Lee_et_al-supplement table 3.xlsx

### Sheet: Sheet1
Supplementary Table 3. List of differentially expressed genes related to surface lipid biosynthesis in WT vs. rbohE RNA-seq results, related to Figure 4.
		WT						rbohE
Description	AGI number	0 HPW	2 HPW	4 HPW	24 HPW	72 HPW	120 HPW	0 HPW	2 HPW	4 HPW	24 HPW	72 HPW	120 HPW
biosynthesis of surface lipids	AT1G79700	0	-0.286718	-0.503395	-1.36907	0.970119	-0.551766	0	-0.678446	-0.669668	-3.27148	0.194446	-1.15181
biosynthesis of surface lipids	AT1G49430	0	1.82229	0.820969	0.887292	3.4769	1.53955	0	0.809175	0.220456	-1.40677	2.47694	0.557719
biosynthesis of surface lipids	AT2G47240	0	-0.632219	0.960459	1.2292	2.06563	2.31855	0	-1.33775	0.0253849	0.230379	1.19506	1.24971
biosynthesis of surface lipids	AT2G26640	0	-1.8039	-0.572261	0.460787	0.240427	-0.351644	0	-1.96454	-0.787293	0.0125108	-0.0843829	-0.469875
biosynthesis of surface lipids	AT1G24470	0	-0.142101	-1.66863	0.410212	-0.49305	-0.887565	0	0.457009	-0.37454	0.0463834	-0.190871	-0.488608
biosynthesis of surface lipids	AT1G25450	0	2.2868	1.48954	-0.816285	-1.31013	-1.76215	0	2.44968	1.5606	-1.10635	-1.64427	-1.84011
biosynthesis of surface lipids	AT4G24510	0	3.48678	0.985692	-0.69871	-1.54283	-1.83971	0	3.17578	1.18507	-1.35517	-2.09981	-1.94126
biosynthesis of surface lipids	AT1G19440	0	2.08767	0.849333	1.12493	-0.367471	-1.26047	0	2.29253	0.965782	1.325	-0.413811	-1.21552
biosynthesis of surface lipids	AT4G00360	0	2.88107	1.28242	-0.107478	0.967346	-0.648003	0	2.53201	1.32008	-1.09503	0.628373	-0.906661
biosynthesis of surface lipids	AT5G43760	0	2.09946	1.13852	-0.267531	0.185554	-0.651914	0	2.0861	1.26141	-0.145702	0.273888	-0.433288
biosynthesis of surface lipids	AT1G17840	0	1.76546	0.675877	0.41406	-0.142426	-0.205999	0	1.72375	0.775226	-0.186052	-0.362496	-0.401907
biosynthesis of surface lipids	AT3G10280	0	1.74564	0.935184	-0.475096	-0.391674	0.165539	0	1.87157	0.844911	-0.226328	-0.102511	0.182611
biosynthesis of surface lipids	AT1G07720	0	2.18352	-0.935955	-1.17288	-1.02702	-1.29723	0	2.86282	0.0486426	-0.613154	0.0449912	-0.313715
biosynthesis of surface lipids	AT1G64670	0	2.07479	0.289054	-0.40351	-1.47682	-0.976566	0	1.99479	0.333709	-1.70528	-2.47398	-1.47805
biosynthesis of surface lipids	AT1G51500	0	1.50266	-0.0816631	-0.197142	-0.419479	-0.517668	0	0.745152	-0.649309	-1.09955	-1.19413	-0.99914
biosynthesis of surface lipids	AT2G26250	0	1.02736	-0.218068	-0.219689	-0.40655	-0.823209	0	0.403704	-0.558584	-0.934581	-0.884741	-1.11323
biosynthesis of surface lipids	AT2G46720	0	1.33556	0.588025	-0.492388	-0.603513	-0.311796	0	1.0131	0.249679	-0.601846	-0.809886	-0.346508
biosynthesis of surface lipids	AT1G68530	0	0.953696	-0.422251	-0.478375	-0.917927	-0.809527	0	1.24579	0.139901	-0.346294	-0.473607	-0.293149
biosynthesis of surface lipids	AT2G16280	0	0.592477	-0.298784	-0.790186	-0.742697	-0.985105	0	0.655893	-0.267839	-0.656124	-0.68319	-0.884815
biosynthesis of surface lipids	AT1G01120	0	3.89595	2.27441	-0.116144	1.76654	0.458343	0	4.18092	2.88867	-0.581293	1.9749	0.572555
biosynthesis of surface lipids	AT1G01610	0	3.00708	2.48994	0.795494	1.66205	0.407714	0	2.70335	2.13763	-0.350693	1.39702	-0.128087
Fatty acid synthesis	AT5G15530	0	0.370294	-0.871073	1.88351	5.10204	2.90447	0	-0.262995	-1.41234	0.147001	3.5932	1.50509
Fatty acid synthesis	AT2G05990	0	-1.41179	-0.696709	0.357959	0.798017	-0.419489	0	-1.63971	-0.708067	-0.601833	0.11783	-0.949344
Fatty acid synthesis	AT1G36180	0	-0.965699	-0.692798	-0.0753026	0.341599	0.449849	0	-1.34933	-1.41148	-0.18897	-0.206238	-0.0177411
Fatty acid synthesis	AT5G35360	0	-0.946432	-1.11381	0.0694153	0.682581	-0.00721357	0	-1.51448	-1.28975	-0.685267	0.0809208	-0.547606
