## Supplement table for "Mature leaves produce a multi-layered wound periderm by integrating phytohormone signaling with ATML1-mediated epidermal specification": Lee_et_al-supplement table 4.xlsx

### Sheet: Sheet1
Supplementary Table 4. List of differentially expressed genes related to ethylene signaling and lignin polymerization in WT vs. gpat4 gpat8 RNA-seq results, related to figure 6.
		WT							gpat4 gpat8
Description	AGI number	0 HPW	2 HPW	4 HPW	12 HPW	24 HPW	48 HPW	72 HPW	0 HPW	2 HPW	4 HPW	12 HPW	24 HPW	48 HPW	72 HPW
Ethylene signaling component	AT3G23150	0	0.18992	1.17505	0.681584	0.293792	0.5165	0.0501769	0	-1.06013	-0.741122	-0.768921	-1.17323	-0.411388	-1.50382
Ethylene signaling component	AT3G04580	0	0.768447	0.398606	0.488863	0.47435	0.375522	0.287726	0	0.994358	0.342323	0.12851	0.115584	0.48253	0.524391
Ethylene signaling component	AT1G04310	0	-0.223985	0.0059572	0.620611	-0.259384	-0.0691317	-0.407191	0	-0.0930034	0.405506	0.281426	0.25815	-0.180026	-0.431883
Ethylene responsive gene	AT1G22190	0	1.90199	-0.42827	-0.0595734	0.304786	0.0590908	0.285204	0	0.329251	-1.90258	-1.67331	-0.552786	-1.69047	-0.636865
Ethylene responsive gene	AT5G39610	0	1.59287	1.09064	0.839128	-0.0896625	0.81649	0.0670254	0	-0.0531924	-1.11624	-0.67791	-0.594314	-1.05038	-1.26988
Ethylene responsive gene	AT4G36900	0	2.55414	0.899653	0.436663	-0.115377	0.590774	0.380438	0	0.500585	-1.05836	-1.25997	-1.43794	-1.86865	-1.10239
Ethylene responsive gene	AT3G20310	0	2.19264	0.761314	0.374491	-0.0217704	0.0720913	0.0356809	0	0.963241	-0.604711	-0.790426	-1.01542	-1.11009	-1.02231
Ethylene responsive gene	AT3G15210	0	3.20424	2.17269	1.33764	0.577112	0.775046	0.703498	0	0.886759	-0.94144	-0.873192	-1.8775	-1.18351	-1.24431
Ethylene responsive gene	AT4G39780	0	2.11696	1.36926	0.56978	2.24536	-0.137953	-0.150087	0	0.859042	0.436645	-0.0751689	-0.291285	-0.571951	-1.11832
Ethylene responsive gene	AT1G21910	0	-2.90934	-3.84969	-2.96834	-1.34086	-0.64435	-4.26869	0	-3.21519	-3.4055	-5.41877	-2.97309	-5.26742	-3.05743
Ethylene responsive gene	AT5G25190	0	-2.11617	-3.64351	-1.32942	2.36408	2.25065	0.734042	0	-2.22846	-0.567769	-1.92886	-0.912589	-3.61987	-2.82098
Ethylene responsive gene	AT3G16770	0	-0.802069	-0.838122	-0.639814	-0.958045	-0.70351	-1.40025	0	-1.71762	-1.50932	-1.06866	-0.644394	-2.57599	-2.29306
Ethylene responsive gene	AT1G33760	0	0.90977	1.06439	-1.85429	0.561181	1.71996	-0.322417	0	-2.92763	-4.1397	-9.86948	-3.61927	-7.30153	-3.4685
Ethylene responsive gene	AT4G17500	0	2.20855	0.966556	-0.451321	0.147581	0.164011	-0.53333	0	-1.65111	-2.93481	-5.07079	-2.29285	-3.6236	-3.65382
Ethylene responsive gene	AT1G74930	0	3.51111	1.36522	0.0664367	1.48002	1.65131	0.119884	0	-2.24852	-3.2494	-5.44447	-3.10084	-3.93153	-3.96089
Laccase	AT5G03260	0	0.391196	-0.504903	0.811824	1.43928	2.85432	1.96922	0	0.728329	0.676029	1.24321	2.91238	1.76545	0.597696
Laccase	AT2G38080	0	0.437232	-0.152293	0.731884	2.46833	2.23888	1.54819	0	0.331294	0.444849	0.456309	2.45609	1.00623	0.129163
Laccase	AT5G60020	0	0.29537	-0.178143	0.863685	2.33214	2.37389	1.69884	0	0.658494	0.85257	0.730027	3.00707	1.01147	0.156025
Laccase	AT2G30210	0	0	0	0	15.2388	24.4318	26.5487	0	-16.2877	-16.2877	1.06177	1.55867	9.7554	9.73619
Laccase	AT2G40370	0	0	23.156	26.1247	25.9328	26.3523	27.5434	0	-19.1028	1.89322	5.9091	6.05503	7.74699	8.18345
Laccase	AT5G05390	0	17.2787	20.2764	24.4527	24.9228	26.7782	26.5951	0	-1.41996	-0.378143	4.14425	4.89459	7.38641	6.73439
