## Supplement table for "Mature leaves produce a multi-layered wound periderm by integrating phytohormone signaling with ATML1-mediated epidermal specification": Lee_et_al-supplement table 5.xlsx

### Sheet: Cloning
Supplementary Table 5. List of Primers Used in This Study, Related to Star Methods
Final Construct	AGI Number	Primer Name	Primer Sequence ('5 -> '3)
pH7m34GW_proGPAT4(2903bp)::nlsGFP-GUS	AT1G01610	proGPAT4-attB4	GGGGACAACTTTGTATAGAAAAGTTGATGTTCGAGTGGGAGCTAACAAG
		proGPAT4-attB1r	GGGGACTGCTTTTTTGTACAAACTTGATCTTTCTTGCGGCGAATACTGG
pK7m34GW_proATML1(3117bp)::nlsGFP-GUS	AT4G21750	proATML1-attB4	GTATAGAAAAGTTGCTGCTCCCCAACTACATTAGTCAATCGAC
		proATML1-attB1r	TTTGTACAAACTTGCGATGATGATGGATGCCTATCAATTTTTG
pK7m34GW_proPDF2(2949bp)::nlsGFP-GUS	AT4G04890	proPDF2-attB4	GTATAGAAAAGTTGCTGAAATCAAGTCGAGGGCCATTAAAAT
		proPDF2-attB1r	TTTGTACAAACTTGCTGTTATGGATGATTGACTATGATCACTCAG
pK7m34GW_proMC9(2477bp)::nlsGFP-GUS	AT5G04200	proMC9-attB4	GTATAGAAAAGTTGCTATCCTCTGAAGCTAGCTGG
		proMC9-attB1r	TTTGTACAAACTTGCTGAGTTTCTGGATATGATTTCT
pK7m24GW_proUBQ10::XVE>>spGFP-CDEF1	AT4G30140	spGFP-CDEF1-attB1	GTACAAAAAAGCAGGCTTAACCCACCATGGCCAGACTCACAAGCAT
		spGFP-CDEF1-attB2	GTACAAGAAAGCTGGGTATTAATTCACTAACTGGGATATGTTGAACGG
pH7m34GW_proUBQ10::XVE>>ATML1-SRDX	AT4G21750	ATML1-attB1	GGGGACAAGTTTGTACAAAAAAGCAGGCTATATGTATCATCCAAACATG
		ATML1-attB2	GGGGACCACTTTGTACAAGAAAGCTGGGTTGGCTCCGTCGC
pH7m34GW_proRbohE::GFP-RbohE	AT1G19230	RbohE-attB2r	CTTGTACAAAGTGGCTATGAAGTTATCGCCTCTGAGTTTC
		RbohE-attB3	GTATAATAAAGTTGCTTAGAAATGCTCCTTATGGAACTC

### Sheet: RT-qPCR
Supplementary Table 5. List of Primers Used in This Study, Related to Star Methods
AGI Number	Primer Name	Primer Sequence ('5 -> '3)
AT1G13320	PP2AA3-qPCR-F	GCGGTTGTGGAGAACATGATACG
	PP2AA3-qPCR-R	GAACCAAACACAATTCGTTGCTG
AT1G01610	GPAT4-qPCR-F	ACCTCCGATCACGATTTCATGT
	GPAT4-qPCR-R	CTGATTTGGTCTCATGCACCAT
AT1G17840	ABCG11-qPCR-F	CCTGCGTTAAGGAACCCTTC
	ABCG11-qPCR-R	GGATCATCGCTTGCTTCAAA
AT1G51500	ABCG12-qPCR-F	GGTTTTCTGGCGCTACCCGATTT
	ABCG12-qPCR-R	TGCGGTAACACACAAGGATCAACAC
AT1G64670	BDG1-qPCR-F	GTCCAACAGCCCACAGACAA
	BDG1-qPCR-R	ATGATGATAAGAACCCATGAATGAAC
AT1G79700	WRI4-qPCR-F	CGCCACGCAAGAAGAAGCAG
	WRI4-qPCR-R	CTGGATATCGTCGGGGAAGC
AT1G02660	PLIP2-qPCR-F	AGCGACAGATCGGCTTATGG
	PLIP2-qPCR-R	GCGATGCTCCCTTTTTGCTC
AT2G47240	LACS1-qPCR-F	AGCACCTTTGAGCCCTGAGA
	LACS1-qPCR-R	AACCGCTGGAATACCGACTG
AT1G49430	LACS2-qPCR-F	AACGCAGCAATTTCGGTCCAG
	LACS2-qPCR-R	AATGTCGCCACGCCAGTATCC
AT2G05990	ENR1-qPCR-F	TGGGACTTGGGTTCCTGCAC
	ENR1-qPCR-R	CGCTTATTCGTTTTCACATCTTCAGGC
AT4G04890	PDF2-qPCR-F	TGTTGCCGTCTGGTTTTGC
	PDF2-qPCR-R	CCACCGAGCCAAGTGAGAGT
AT4G21750	ATML1-qPCR-F	GCTGGAGCCGGAGTTGAAG
	ATML1-qPCR-R	GACAGTGCATTTGATCAGACTATTGA
AT4G21750	ATML1-endo-qPCR-F	TTAAAGCCGCTCTGGCCTGCGAC
	ATML1-endo-qPCR-R	AGGTGCGTTCTTGACTTCCTTTGGAG
AT4G21750	ATML1-SRDX-qPCR-F	ACTGTCGAGCGGATTAAAGC
	ATML1-SRDX-qPCR-R	ATCAAGATCAAGAGCAGCAGATAC
AT1G19230	RBOHE-qPCR-F	AAGACCTCGTCATGTGGTTCA
	RBOHE-qPCR-R	AGAACCCAGCTTCTTTGCCA
AT5G47910	RBOHD-qPCR-F	CAGGTCCCGGAGACGATTAC
	RBOHD-qPCR-R	CCAATGCCGAGACCTACGAG
AT2G37040	PAL1-qPCR-F	GGTGCTACTTCTCATCGGAGAACC
	PAL1-qPCR-R	GAGTGTGGCAATCTGTGGCTT
AT3G53260	PAL2-qPCR-F	CTGACAGTTACGGAGTCACCACC
	PAL2-qPCR-R	GTTTCCGAATATTCCGGCGTT
AT1G51680	4CL1-qPCR-F	GTGAAATCTGGTGCTGCTCCTC
	4CL1-qPCR-R	CCTGCTTCCGTCATTCCGTATC
AT3G21240	4CL2-qPCR-F	CCTAACGCCAAGCTTGGTCAG
	4CL2-qPCR-R	CCACATGCTCCTGACTTCACTG
AT5G48930	HCT-qPCR-F	GAATTCCATACGAGGGTTTGTCTT
	HCT-qPCR-R	GGGCAATGGCAACGGATA
AT4G34050	CCoAOMT1-qPCR-F	CTCAGGGAAGTGACAGCAAA
	CCoAOMT1-qPCR-R	GTGGCGAGAAGAGAGTAGCC
AT2G30490	C4H-qPCR-F	CCGGGATTATATTGGCATTG
	C4H-qPCR-R	CTGAATTGTCCACCTTTCTC
AT5G54160	OMT1-qPCR-F	CGCCGACGACGCTACAACCATG
	OMT1-qPCR-R	GAAGAAGGAGGACGAGGGAGA
AT1G15950	CCR1-qPCR-F	GTGCAAAGCAGATCTTCAGG
	CCR1-qPCR-R	GCCGCAGCATTAATTACAAA
AT1G80820	CCR2-qPCR-F	GAACCCAACTGATCCCAAGA
	CCR2-qPCR-R	ACAATGGCTTGAGTGTCACG
AT3G19450	CAD4-qPCR-F	TCTGGTGGAGGAGGCTGCAACA
	CAD4-qPCR-R	AGCCAAAGCATTCGTGTTTGAACCA
AT4G34230	CAD5-qPCR-F	GTCAACCTACACAAGGCGGCT
	CAD5-qPCR-R	AGTGGCTCAGTGGACTGTACACAG
AT2G30210	LAC3-qPCR-F	CTCAGAGCCACGGTCTATGG
	LAC3-qPCR-R	TCCCACCATTCCCCAAGAAGA
AT2G40370	LAC5-qPCR-F	ACGAGTTCATAATACAAGCG
	LAC5-qPCR-R	CTAACAAACGGGCAAATC
AT3G09220	LAC7-qPCR-F	TCCCGTAACACTTTGGCTG
	LAC7-qPCR-R	ATCCCTAGTCCGAATGGTAAG
AT5G07130	LAC13-qPCR-F	AACTTAGCCCAGTTCACTGG
	LAC13-qPCR-R	ACTATCTCTCCTGACCCCAC
